# Distinctive viral genome signatures are linked to repeated mammalian spillovers of H5N1 in North America

**DOI:** 10.64898/2025.12.09.693147

**Authors:** Matteo Chiara, Tommaso Alfonsi, Stefano Ceri, Erika Ferrandi, Anna Bernasconi

## Abstract

Highly pathogenic avian influenza H5N1 rarely infects mammals. In 2024–2025, however, genotypes B3.13 and D1.1 caused two independent spillovers into U.S. dairy cattle.

By analysing 26,930 complete H5N1 genomes from global surveillance, we identified 73 major viral groups, most of which show continent-specific distribution in Europe, Asia, Africa, and North America. North American viruses exhibit higher genetic diversity in specific viral segments, including variants potentially associated with mammalian adaptation. Both dairy-cattle-associated B3.13 and D1.1 genotypes originate from the same geographic macro-area, suggesting a possible regional hotspot where avian–mammalian interfaces may facilitate viral adaptation.

Our findings place the U.S. outbreaks in a global framework and indicate that North American H5N1 may be predisposed to cross-species transmission.

**Teaser:** Comparative genomics and geographic analyses delineate distinctive genomic features of H5N1 genotypes associated with U.S. dairy cattle spillover.
