## SupplementaryDataS6 for "Distinctive viral genome signatures are linked to repeated mammalian spillovers of H5N1 in North America"

### Sheet: DataS6-NonSynonymous
Data S6: Non-synonymous substitutions. For each genomic segment (PB2, PB1, PA, HA, NA, NP, M, and NS), the table reports the complete set of non-synonymous substitutions identified, along with their genomic coordinates, the reference sequence and amino acid, and the alternative sequence and amino acid. The presence or absence of each substitution across the segment groups defined by HaploCoV is i…
PB2
POS	REF	ALT	gene	aa	PB2.N0	PB2.N1	PB2.N2	PB2.N3	PB2.N4	PB2.N5	PB2.N6	PB2.N7	PB2.N8
171	TA	CG	pb2	p.T58A	0	1	0	1	1	0	0	0	0
325	G	A	pb2	p.V109I	0	1	0	1	1	0	0	0	0
415	G	A	pb2	p.V139I	0	1	0	1	1	0	0	0	0
454	G	A	pb2	p.A152T	0	0	0	0	0	1	0	0	0
746	A	G	pb2	p.E249G	0	0	0	1	0	0	0	0	0
874	A	G	pb2	p.I292V	0	0	0	0	0	1	0	0	0
1012	G	A	pb2	p.V338I	0	0	0	0	0	0	0	1	0
1019	AA	GG	pb2	p.K340R	0	1	0	1	1	1	1	1	1
1019	A	G	pb2	p.K340R	1	0	1	0	0	0	0	0	0
1085	A	G	pb2	p.E362G	0	1	0	1	1	0	0	0	0
1321	G	A	pb2	p.D441N	0	1	0	1	1	0	0	0	0
1357	C	A	pb2	p.P453T	0	0	1	0	0	0	0	0	0
1387	G	A	pb2	p.V463I	1	1	1	1	1	1	1	1	1
1390	A	T	pb2	p.M464L	1	1	1	1	1	1	1	1	1
1392	G	A	pb2	p.M464I	0	1	0	0	0	0	0	0	0
1417	A	G	pb2	p.M473V	0	0	1	0	0	0	0	0	0
1483	G	A	pb2	p.V495I	0	1	0	1	1	0	0	0	0
1529	A	G	pb2	p.N510S	0	0	0	0	0	0	0	1	0
1846	G	A	pb2	p.V616I	1	1	1	1	1	1	1	1	1
1890	GA	AC	pb2	p.M631L	0	1	0	1	1	0	0	0	0
1945	G	A	pb2	p.V649I	0	1	0	1	1	0	0	0	0
1985	C	A	pb2	p.T662N	0	0	1	0	0	0	0	0	0
1999	G	A	pb2	p.V667I	0	0	0	0	0	0	0	1	0
2009	A	G	pb2	p.K670R	0	1	0	0	0	0	0	0	0
2026	A	G	pb2	p.T676A	0	1	0	1	1	0	0	0	0
2030	A	G	pb2	p.E677G	0	0	0	0	0	1	0	0	0
2146	C	T	pb2	p.L716F	0	1	0	1	1	0	0	1	0
PB1
POS	REF	ALT	gene	aa	PB1.N0	PB1.N1	PB1.N2	PB1.N3	PB1.N4	PB1.N5	PB1.N6
46	A	G	pb1	p.N16D	0	0	0	0	0	1	1
175	T	A	pb1	p.S59T	1	0	1	0	0	1	1
225	G	T	pb1	p.E75D	0	1	0	0	0	0	0
264	CC	GT	pb1	p.L89F	1	0	1	0	0	1	1
311	A	G	pb1	p.E104G	0	0	1	0	0	0	0
460	G	A	pb1	p.G154S	0	0	0	0	0	1	1
511	A	G	pb1	p.M171V	0	1	0	0	0	0	0
516	A	C	pb1	p.E172D	1	0	1	0	0	1	1
527	AG	CA	pb1	p.K176T	0	0	1	0	0	0	0
537	G	A	pb1	p.M179I	0	1	0	1	0	0	0
620	A	G	pb1	p.K207R	0	0	0	0	0	1	1
644	A	G	pb1	p.K215R	1	1	1	1	1	1	1
792	T	G	pb1	p.D264E	0	1	0	1	1	0	0
792	T	A	pb1	p.D264E	1	0	1	0	0	1	1
963	G	A	pb1	p.M321I	0	0	0	0	1	0	0
1090	C	T	pb1	p.L364F	0	0	1	0	0	1	1
1116	G	A	pb1	p.M372I	0	0	1	0	0	0	0
1124	G	A	pb1	p.S375N	1	0	1	0	1	1	1
1157	G	A	pb1	p.R386K	0	0	0	1	0	0	0
1286	G	A	pb1	p.R429K	1	1	1	1	1	1	1
1289	G	A	pb1	p.R430K	1	1	0	0	0	1	1
1291	T	C	pb1	p.Y431H	0	0	0	1	0	0	0
1759	G	C	pb1	p.A587P	0	1	0	0	0	0	0
1842	G	T	pb1	p.E614D	0	0	0	0	0	1	1
1870	C	T	pb1	p.L624F	0	0	1	0	0	0	1
1977	TG	CA	pb1	p.AV660I	0	0	1	0	0	0	0
2072	AG	GA	pb1	p.K691R	0	0	0	0	0	0	1
2081	AC	GT	pb1	p.N694S	0	0	1	0	0	1	1
2213	AG	GA	pb1	p.E738G	0	0	1	0	0	0	0
2221	G	T	pb1	p.A741S	0	0	1	0	0	0	0
2237	T	C	pb1	p.I746T	0	0	0	1	0	0	0
PA
POS	REF	ALT	gene	aa	PA.N0	PA.N1	PA.N2	PA.N3	PA.N4	PA.N5	PA.N6
183	G	A	PA	p.M61I	0	0	1	0	0	0	1
213	AT	CC	PA	p.L72F	0	0	0	0	0	0	1
252	AG	CA	PA	p.A85T	0	0	0	0	0	0	1
253	G	A	PA	p.A85T	0	0	1	0	0	0	0
338	A	G	PA	p.K113R	0	1	0	1	1	0	0
655	C	A	PA	p.L219I	0	1	0	0	1	0	0
806	G	A	PA	p.R269K	0	0	1	0	0	0	0
816	T	A	PA	p.D272E	0	0	0	0	0	0	1
829	T	C	PA	p.S277P	0	1	0	1	1	0	0
861	CC	TT	PA	p.L288F	0	0	1	0	0	0	0
870	G	T	PA	p.L290F	0	0	0	0	0	0	1
923	T	C	PA	p.I308T	0	0	0	0	0	1	0
963	CA	TG	PA	p.I322V	0	0	1	0	0	0	0
966	CG	AA	PA	p.V323I	0	0	1	0	0	0	0
1042	A	C	PA	p.I348L	0	0	1	0	0	0	0
1162	A	G	PA	p.S388G	0	0	1	0	0	0	0
1172	G	A	PA	p.R391K	0	0	1	0	0	0	0
1197	GTCT	ACAA	PA	p.S400Q	0	0	0	0	0	0	1
1198	T	C	PA	p.S400P	0	0	1	0	0	0	0
1294	G	A	PA	p.V432I	0	1	0	0	1	0	1
1320	TG	CA	PA	p.V441M	0	0	1	0	0	0	1
1410	G	C	PA	p.L470F	0	0	1	0	0	0	1
1490	A	G	PA	p.K497R	0	1	0	0	1	0	0
1626	TC	CA	PA	p.L543I	0	0	0	0	0	0	1
1632	GA	AG	PA	p.I545V	0	0	1	0	0	0	0
1635	A	G	PA	p.I545M	0	0	1	0	0	0	0
1673	C	T	PA	p.S558L	0	1	0	1	1	0	0
1822	T	A	PA	p.S608T	0	0	1	0	0	0	1
1877	A	G	PA	p.K626R	0	0	1	0	0	0	0
HA
POS	REF	ALT	gene	aa	HA.N0	HA.N1	HA.N2	HA.N3	HA.N4	HA.N5	HA.N6	HA.N7	HA.N8	HA.N9	HA.N10	HA.N11	HA.N12	HA.N13
4	G	A	HA	p.E2K	0	0	1	0	0	0	0	0	0	0	0	0	0	0
29	T	C	HA	p.I10T	0	0	0	0	0	0	1	0	0	0	0	0	0	0
31	G	A	HA	p.V11I	0	0	0	1	0	0	0	0	0	0	0	0	1	0
154	A	G	HA	p.T52A	0	0	0	1	0	0	0	0	0	0	0	0	0	0
262	A	G	HA	p.R88G	0	0	0	0	0	0	0	1	0	0	0	0	0	0
296	C	A	HA	p.A99D	0	0	0	0	0	0	1	0	1	0	0	0	0	0
311	A	G	HA	p.D104G	0	0	1	0	0	0	0	1	0	1	0	1	0	0
358	A	C	HA	p.M120L	0	0	0	1	0	0	1	1	1	0	1	0	1	1
392	AG	TT	HA	p.Q131L	0	0	0	0	0	0	0	1	0	0	0	0	0	0
392	A	T	HA	p.Q131L	1	0	0	1	0	1	1	0	1	0	1	0	1	1
439	G	A	HA	p.V147M	0	0	1	0	0	0	0	0	0	1	0	0	0	0
454	C	T	HA	p.P152S	0	0	0	0	0	0	0	0	1	0	0	0	0	0
508	A	G	HA	p.N170D	0	0	0	0	0	0	1	0	0	0	0	0	0	0
631	A	G	HA	p.T211A	0	0	0	0	0	0	0	0	1	0	0	0	0	0
632	C	T	HA	p.T211I	0	1	1	0	1	0	0	0	0	1	0	1	0	0
677	C	T	HA	p.A226V	0	0	0	1	0	0	1	1	1	0	1	0	1	1
853	A	G	HA	p.M285V	1	1	1	1	1	1	1	1	1	1	1	1	1	1
1007	G	A	HA	p.S336N	0	0	1	0	0	0	0	0	0	1	0	1	0	0
1022	A	G	HA	p.K341R	0	0	0	1	0	0	0	0	0	0	0	0	0	0
1471	A	G	HA	p.N146D	0	0	0	1	0	0	0	0	0	0	0	0	0	0
1507	G	T	HA	p.D158Y	0	0	0	0	0	0	1	0	0	0	0	0	0	0
1556	G	A	HA	p.S174N	0	0	0	0	0	0	0	0	1	0	1	0	0	0
1576	G	A	HA	p.V181I	0	0	0	1	0	0	1	1	1	0	1	0	1	1
1644	G	A	HA	p.M203I	0	0	0	0	0	0	0	1	0	0	1	0	0	1
NP
POS	REF	ALT	gene	aa	NP.N0	NP.N1	NP.N2	NP.N3	NP.N4	NP.N5	NP.N6	NP.N7	NP.N8	NP.N9
97	G	A	NP	p.V33I	0	0	0	0	0	0	0	1	0	0
150	T	A	NP	p.S50R	0	0	0	0	0	0	0	0	1	0
153	TT	CA	NP	p.Y52N	0	0	0	0	0	0	0	1	0	0
153	TT	CC	NP	p.Y52H	0	0	0	0	0	0	0	0	1	1
154	T	C	NP	p.Y52H	0	1	0	0	1	0	0	0	0	0
230	AG	GA	NP	p.K77R	0	0	0	0	0	0	0	1	0	0
260	AG	GA	NP	p.K87R	0	0	0	0	0	0	0	1	0	0
303	T	A	NP	p.D101E	0	0	0	0	0	0	0	1	0	0
313	G	A	NP	p.V105M	1	1	1	1	1	1	1	0	0	0
325	A	G	NP	p.I109V	0	0	0	0	0	0	0	1	0	0
355	A	G	NP	p.I119V	0	1	0	0	0	0	0	0	0	0
385	G	T	NP	p.A129S	0	0	0	0	0	0	0	1	0	0
576	AC	GA	NP	p.L193I	0	0	0	0	0	0	0	1	0	0
601	A	G	NP	p.I201V	0	0	0	0	0	0	0	1	0	0
729	A	T	NP	p.R243S	0	0	0	0	0	0	0	0	1	1
775	C	T	NP	p.L259F	0	0	0	0	0	0	0	1	0	0
805	T	G	NP	p.S269A	0	0	0	0	0	0	0	1	0	0
1056	AG	GT	NP	p.V353F	0	0	0	0	0	0	0	1	0	0
1057	G	A	NP	p.V353I	0	0	0	0	0	0	0	0	1	1
1123	G	A	NP	p.D375N	0	0	0	0	0	0	0	1	0	0
1130	G	A	NP	p.S377N	0	0	0	0	0	0	1	0	0	0
1151	G	A	NP	p.R384K	0	0	0	0	0	0	0	1	0	0
1267	G	A	NP	p.A423T	0	0	0	0	0	0	1	0	0	0
1296	CA	TG	NP	p.T433N	0	0	0	0	0	0	0	1	0	0
1349	A	G	NP	p.N450S	0	0	0	0	0	0	0	1	1	1
1445	GT	AC	NP	p.S482N	0	1	0	0	1	0	0	0	0	0
1449	T	A	NP	p.N483K	0	0	0	0	0	0	0	1	0	0
1487	A	T	NP	p.Y496F	0	0	0	0	0	0	0	1	0	0
NA
POS	REF	ALT	gene	aa	NA.N0	NA.N1	NA.N2	NA.N3	NA.N4	NA.N5	NA.N6	NA.N7	NA.N8	NA.N9	NA.N10
5	A	G	NA	p.N2S	0	0	0	0	0	0	1	0	0	0	0
17	G	A	NA	p.R6K	1	1	1	1	0	1	0	0	1	0	1
23	T	C	NA	p.I8T	1	1	1	1	0	0	0	0	0	0	1
29	CT	TC	NA	p.T10I	0	0	0	0	0	1	0	0	1	0	0
29	C	T	NA	p.T10I	1	1	1	1	0	0	0	0	0	0	1
46	G	A	NA	p.V16I	0	0	0	0	1	0	0	0	0	0	0
47	T	C	NA	p.V16A	0	0	0	0	0	0	0	0	0	1	0
58	G	A	NA	p.V20I	0	0	0	0	1	1	0	0	1	0	0
67	A	G	NA	p.M23V	0	0	0	0	0	1	0	0	1	0	0
116	A	G	NA	p.Q39R	0	0	0	1	0	0	0	0	0	0	0
129	AT	GA	NA	p.Y44Q	0	0	0	0	0	1	0	0	1	0	0
130	T	C	NA	p.Y44H	0	0	0	0	0	0	0	1	0	0	0
135	G	C	NA	p.Q45H	0	0	0	0	0	1	0	0	1	0	0
142	C	A	NA	p.P48T	0	0	0	0	0	1	0	1	1	0	0
156	CA	TG	NA	p.I53V	0	0	0	0	0	1	0	0	1	0	0
162	TG	CA	NA	p.A55T	0	0	0	0	1	0	0	0	0	0	0
163	G	A	NA	p.A55T	1	1	1	1	0	1	1	1	1	0	1
184	G	A	NA	p.V62I	0	0	0	0	0	0	0	0	0	1	0
198	TG	CA	NA	p.V67I	0	0	0	0	0	1	0	0	1	0	0
199	G	A	NA	p.V67I	0	1	0	0	0	0	0	0	0	0	0
209	AC	GT	NA	p.N70S	0	0	0	0	0	1	0	0	1	0	0
209	A	G	NA	p.N70S	1	1	1	1	1	0	1	0	0	0	1
212	A	G	NA	p.N71S	0	1	0	0	0	0	0	0	0	0	0
221	T	G	NA	p.F74C	0	0	0	0	1	0	0	0	0	0	0
222	TC	AA	NA	p.FL74LI	0	0	0	0	0	1	0	0	1	0	0
239	T	G	NA	p.V80G	0	0	0	0	0	0	0	0	0	1	0
240	TAC	AGA	NA	p.T81D	0	0	0	0	0	1	0	0	1	0	0
244	T	C	NA	p.S82P	0	0	0	0	0	1	0	0	1	0	0
250	A	G	NA	p.T84A	0	0	0	0	0	1	0	0	1	0	0
280	A	G	NA	p.I94V	0	0	0	0	0	0	0	0	0	1	0
316	A	G	NA	p.I106V	0	0	0	0	1	0	0	0	0	0	0
563	T	C	NA	p.I188T	0	0	0	0	0	0	1	0	0	0	0
662	A	G	NA	p.N221S	0	0	0	0	0	1	0	0	1	0	0
700	G	A	NA	p.V234I	0	0	0	0	0	1	0	0	1	0	0
720	TG	CA	NA	p.V241I	0	0	0	0	0	1	0	0	1	0	0
761	A	G	NA	p.K254R	0	0	0	0	0	0	0	0	0	1	0
765	CT	TC	NA	p.F256L	0	0	0	0	0	0	0	0	1	0	0
770	AG	GA	NA	p.K257R	0	0	0	0	0	1	0	0	1	0	0
805	T	A	NA	p.L269M	0	1	1	0	0	0	0	0	0	0	0
855	GG	TA	NA	p.G286S	0	0	0	0	0	1	0	0	1	0	0
861	G	T	NA	p.E287D	1	1	1	1	0	0	0	0	0	0	1
862	A	G	NA	p.I288V	0	0	0	0	0	1	0	0	1	0	0
910	G	A	NA	p.V304I	0	0	0	0	0	0	1	0	0	0	0
922	C	A	NA	p.Q308K	0	0	0	0	1	0	0	0	0	0	0
923	AA	GT	NA	p.Q308R	0	0	0	0	0	0	0	1	0	0	0
961	G	A	NA	p.V321I	0	1	1	0	0	0	0	0	0	0	0
986	A	G	NA	p.N329S	0	0	0	0	0	1	0	0	1	0	0
1005	CA	TG	NA	p.S337G	0	0	0	0	0	1	0	0	1	0	0
1012	A	G	NA	p.M338V	0	0	0	0	0	1	0	0	1	0	0
1015	T	C	NA	p.S339P	0	1	1	0	0	0	0	0	0	0	0
1106	G	T	NA	p.S369I	0	0	0	0	0	0	1	0	0	0	0
1180	G	A	NA	p.V394I	0	0	0	0	0	0	0	1	0	0	0
1184	CA	AG	NA	p.A395E	0	1	0	1	0	0	0	0	0	0	0
1184	C	A	NA	p.A395E	0	0	1	0	0	0	0	1	0	0	1
1190	CT	TG	NA	p.T397M	0	0	0	0	0	1	0	0	0	0	0
1196	T	G	NA	p.L399W	1	1	1	1	1	1	1	1	1	0	1
1213	A	G	NA	p.T405A	0	0	0	0	0	0	0	0	0	1	0
1214	CT	GC	NA	p.T405S	0	0	0	1	0	0	0	0	0	0	0
1214	C	G	NA	p.T405S	1	1	1	0	0	1	0	0	1	0	1
1254	G	A	NA	p.M418I	0	0	0	0	0	1	0	0	0	0	0
1306	A	G	NA	p.I436V	0	0	0	0	0	0	0	0	0	1	0
M
POS	REF	ALT	gene	aa	M.N0	M.N1	M.N2	M.N3	M.N4	M.N5	M.N6	M.N7	M.N8	M.N9	M.N10
163	C	A	MP2	p.L55M	0	0	0	1	1	1	0	0	0	0	1
245	A	G	MP2	p.N82S	0	0	0	0	0	0	0	1	0	0	0
254	G	A	MP2	p.S85N	1	0	1	1	1	1	1	0	0	1	1
260	A	C	MP2	p.N87T	0	1	0	0	0	0	0	1	1	0	0
302	G	A	MP2	p.R101K	0	0	0	1	1	1	0	0	0	0	1
599	TG	CA	MP2	p.V200A	0	0	0	1	0	0	0	0	0	0	0
599	T	C	MP2	p.V200A	0	0	1	0	1	1	0	0	0	1	1
599	T	G	MP2	p.V200G	0	0	0	0	0	0	1	0	0	0	0
679	G	A	MP2	p.A227T	0	1	0	0	0	0	0	1	0	0	0
815	C	T	MP1	p.L34F	0	0	0	0	0	0	1	0	0	0	0
864	C	T	MP1	p.S50L	1	1	1	1	1	1	1	1	1	1	1
869	G	A	MP1	p.G52R	0	0	1	1	1	1	0	0	0	1	1
942	G	A	MP1	p.G76D	1	1	1	1	1	1	1	1	1	1	1
950	G	A	MP1	p.D79N	0	1	0	0	0	0	0	1	0	0	0
953	G	A	MP1	p.G80S	0	0	0	0	0	0	1	0	0	0	0
954	G	A	MP1	p.G80D	0	0	0	0	0	0	0	1	0	0	0
NS
POS	REF	ALT	gene	aa	NS.N0	NS.N1	NS.N2	NS.N3	NS.N4	NS.N5	NS.N6	NS.N7	NS.N8	NS.N9	NS.N10	NS.N11	NS.N12	NS.N13
257	T	C	NS1	p.V86A	0	0	0	0	0	0	0	0	0	1	0	0	0	0
303	G	C	NS1	p.E101D	0	0	1	1	0	1	1	0	0	0	1	0	1	0
308	A	T	NS1	p.Y103F	1	0	1	1	0	1	1	0	0	0	1	0	1	0
323	GG	AA	NS1	p.R108K	1	0	1	1	0	1	1	0	0	0	1	0	1	0
331	A	G	NS1	p.I111V	0	0	1	1	0	1	1	0	0	0	0	0	1	0
333	AA	GG	NS1	p.IT111MA	1	0	1	1	0	1	1	0	0	0	1	0	1	0
339	GGGT	TCCC	NS1	p.G114P	0	0	0	0	0	0	0	0	0	0	1	0	0	0
339	GGGT	TTCC	NS1	p.G114S	1	0	1	1	0	1	1	0	0	0	0	0	1	0
353	A	G	NS1	p.K118R	1	0	1	1	0	1	1	0	0	0	1	0	1	0
372	G	A	NS1	p.M124I	0	0	0	0	1	0	0	0	0	0	0	0	0	0
380	GG	AC	NS1	p.R127N	1	1	1	1	0	1	1	1	1	0	1	0	1	1
386	T	C	NS1	p.I129T	0	0	0	0	1	0	0	1	1	0	0	0	0	0
388	C	T	NS1	p.L130F	1	0	1	1	0	1	1	1	1	0	1	0	1	0
408	CC	AA	NS1	p.L137I	0	0	0	0	1	0	0	0	0	0	0	0	0	0
408	CC	GA	NS1	p.L137I	1	1	1	1	0	1	1	1	1	0	1	0	1	1
414	TA	CG	NS1	p.N139D	0	0	0	0	0	0	0	1	0	0	0	0	0	1
415	A	G	NS1	p.N139D	0	0	1	1	0	1	1	0	0	1	1	0	1	0
419	AA	GG	NS1	p.Q140R	1	1	1	1	0	1	1	0	1	0	1	0	1	1
419	A	G	NS1	p.Q140R	0	0	0	0	0	0	0	1	0	0	0	0	0	0
432	A	C	NS1	p.L144F	0	0	0	0	1	0	0	0	0	0	0	0	0	0
436	TC	CT	NS1	p.S146L	0	0	0	0	0	0	0	0	1	0	0	0	0	0
439	C	A	NS1	p.L147M	0	0	0	1	0	1	0	0	0	0	0	0	1	0
453	AG	CA	NS1	p.E152K	0	0	0	0	1	0	0	0	0	0	0	0	0	0
456	A	T	NS1	p.E152D	0	0	0	0	1	0	0	0	1	0	0	0	0	0
459	T	A	NS1	p.D153E	1	0	1	1	0	1	1	1	1	0	1	0	1	0
459	T	G	NS1	p.D153E	0	1	0	0	1	0	0	0	0	0	0	1	0	1
473	CT	GA	NS1	p.A158G	1	0	1	1	0	1	1	0	0	0	1	0	1	0
473	CT	GC	NS1	p.A158G	0	0	0	0	1	0	0	0	0	0	0	0	0	0
473	CT	GG	NS1	p.A158G	0	0	0	0	0	0	0	1	1	0	0	0	0	0
480	AT	CA	NS1	p.S161T	0	0	0	0	0	0	0	0	0	0	1	0	0	0
486	TA	AC	NS1	p.I163L	0	0	0	0	0	0	0	0	0	0	0	1	0	0
486	TA	GT	NS1	p.I163F	0	0	0	0	0	0	0	1	0	0	0	0	0	0
489	T	G	NS1	p.I163M	0	0	0	0	0	0	0	0	0	0	0	1	0	0
494	CCA	ATC	NS1	p.SM165YL	0	0	0	0	0	0	0	0	0	0	0	0	1	0
494	CCA	ATT	NS1	p.SM165YL	0	0	0	0	0	0	0	0	1	0	0	0	0	0
494	CCA	TTC	NS1	p.SM165FL	0	0	0	0	0	0	0	1	0	0	0	0	0	0
495	CA	TC	NS1	p.M166L	1	1	1	1	1	1	1	0	0	0	1	1	0	1
498	G	T	NS1	p.M166I	1	1	1	1	1	1	1	1	1	0	1	1	1	1
508	T	A	NS1	p.S170T	1	1	1	1	1	1	1	1	1	0	1	1	1	1
511	ACA	GAT	NS1	p.T171D	1	1	1	0	0	0	1	0	0	0	1	1	0	1
512	CA	AT	NS1	p.T171N	0	0	0	1	0	1	0	1	1	0	0	0	0	0
512	CA	GC	NS1	p.T171S	0	0	0	0	1	0	0	0	0	0	0	0	0	0
515	A	C	NS1	p.E172A	0	0	0	0	0	0	0	0	0	0	0	0	1	0
526	A	G	NS1	p.N176D	0	0	0	0	0	0	0	0	0	0	1	0	0	0
537	AA	GG	NS1	p.I180V	1	1	1	1	0	1	1	1	1	0	1	1	1	1
538	A	G	NS1	p.I180V	0	0	0	0	1	0	0	0	0	0	0	0	0	0
571	T	A	NS1	p.S191T	1	1	1	1	1	1	1	1	1	0	1	1	1	1
574	A	G	NS1	p.I192V	1	1	1	1	1	1	1	1	1	0	1	1	1	1
578	G	A	NS1	p.R193Q	0	0	0	1	0	0	0	0	0	0	0	0	0	0
580	GCG	ATC	NS1	p.A194I	0	0	0	0	1	0	0	0	0	0	0	0	0	0
581	CG	TC	NS1	p.A194V	1	1	1	1	0	1	1	1	1	0	1	1	1	1
590	A	C	NS1	p.N197T	1	1	1	1	0	1	1	1	1	0	1	1	1	1
592	A	C	NS1	p.I198L	0	0	0	1	1	1	1	0	1	0	1	0	1	0
592	A	T	NS1	p.I198L	1	1	1	0	0	0	0	1	0	0	0	1	0	1
604	G	A	NS1	p.A202T	0	0	0	0	0	0	0	0	1	0	0	1	0	1
610	G	A	NS1	p.G204R	1	1	1	1	0	1	1	1	0	0	1	1	1	1
613	GT	AG	NS1	p.V205S	1	1	1	1	1	1	1	1	1	0	1	1	1	1
613	G	A	NS1	p.V205I	0	0	0	0	0	0	0	0	0	1	0	0	0	0
616	C	A	NS1	p.R206S	1	1	1	1	1	1	1	1	1	0	1	0	1	1
619	G	A	NS1	p.D207N	1	1	1	1	1	1	1	1	0	0	1	1	1	1
625	A	G	NS1	p.N209D	1	1	1	1	0	1	1	1	0	0	1	1	1	1
628	G	A	NS1	p.G210R	0	0	0	0	0	0	0	0	1	0	0	0	0	0
631	G	A	NS1	p.G211R	1	1	1	1	1	1	1	1	1	0	1	1	1	1
640	C	T	NS1	p.L214F	0	0	0	0	1	0	0	0	0	0	0	0	0	0
643	C	A	NS1	p.P215T	0	0	0	0	1	0	0	0	0	0	0	0	0	0
649	A	G	NS1	p.K217E	0	0	0	0	1	0	0	0	0	0	0	0	0	0
650	A	C	NS1	p.K217T	0	0	0	0	0	0	0	0	1	0	0	0	0	0
658	C	T	NS1	p.R220C	0	0	0	0	0	0	0	0	1	0	0	0	0	0
660	CT	AA	NS1	p.Y221N	0	0	0	1	1	0	0	0	0	0	0	0	0	0
660	CT	GA	NS1	p.Y221N	1	1	1	0	0	1	1	1	1	0	1	1	1	1
668	C	A	NS1	p.A223E	0	1	0	0	0	0	0	0	1	0	0	0	0	0
674	G	C	NS1	p.R225T	1	1	1	1	1	1	1	1	1	0	1	1	1	1
676	G	A	NS1	p.V226I	1	1	1	1	1	1	1	1	1	0	1	1	1	1
682	T	C	NS1	p.S228P	0	0	0	0	0	0	0	0	1	0	0	0	0	0
700	C	G	NS2	p.I66M	0	0	0	0	1	0	0	0	0	0	0	0	0	0
702	GA	AG	NS2	p.R67K	0	0	0	0	0	0	0	0	1	0	0	0	0	0
714	C	A	NS2	p.A71E	1	1	0	1	1	1	1	1	1	0	1	1	1	1
720	G	A	NS2	p.C73Y	0	0	0	0	0	0	0	1	0	0	0	0	0	0
722	A	G	NS2	p.R74G	0	0	0	0	0	0	0	1	0	0	0	0	0	0
724	AA	GC	NS2	p.N75H	0	0	1	1	0	1	1	0	0	0	1	0	1	0
725	A	C	NS2	p.N75H	0	0	0	0	1	0	0	0	0	0	0	0	0	0
729	TA	AG	NS2	p.I76K	0	0	0	0	1	0	0	0	0	0	0	0	0	0
729	T	G	NS2	p.I76R	1	0	1	1	0	1	1	0	0	0	1	0	1	0
735	CC	AG	NS2	p.T78K	1	0	1	1	1	1	1	1	0	0	1	0	1	0
738	AA	TT	NS2	p.K79I	1	0	1	1	0	1	1	1	0	0	1	0	1	0
738	A	C	NS2	p.K79T	0	0	0	0	1	0	0	0	0	0	0	0	0	0
747	AC	GT	NS2	p.N82S	0	0	0	0	1	0	0	0	0	0	0	0	0	0
769	CT	TA	NS2	p.FL89FM	0	0	1	0	0	0	1	1	0	0	1	0	0	0
770	T	A	NS2	p.L90M	0	0	0	1	1	1	0	0	0	0	0	0	1	0
802	GAGT	ACAA	NS2	p.S101Q	0	0	0	0	0	0	0	1	0	0	0	0	0	0
803	AGT	CAA	NS2	p.S101Q	1	0	1	1	1	1	1	0	0	0	1	0	1	0
