## SupplementaryDataS5 for "Distinctive viral genome signatures are linked to repeated mammalian spillovers of H5N1 in North America"

### Sheet: DataS5-DomesticBirds
Data S5: Domestic bird outbreaks. The table lists all groups for which at least 10% of the isolates and/or at least 10 total isolates were collected from domestic birds. For each group, the total number of isolates and the percentage originating from domestic birds (relative to the group total) are reported. Finally, we list all countries from which at least 10% of the isolates associated with sp…
Label	domestic-birds	Domestic-birds %	United States	Japan	Czech Republic	Italy	United Kingdom	Spain	Nigeria	Vietnam	Slovakia	Canada	Russian Federation	Chile	Poland	Austria	Niger	Puerto Rico	Peru	Uruguay	Bulgaria	Mali	Germany
65::NAM::D1.1+	458	23.2016	99.7817	0	0	0	0	0	0	0	0	0.218341	0	0	0	0	0	0	0	0	0	0	0
56::EUR::New	298	26.5361	0	0	52.6846	11.4094	14.4295	0	0	0	8.72483	0	0	0	1.67785	0.33557	0	0	0	0	0.33557	0	5.03356
64::NAM::B3.13	163	9.99387	100	0	0	0	0	0	0	0	0	0	0	0	0	0	0	0	0	0	0	0	0
3::EUR::A5+	137	15.2902	0	0	0.729927	75.9124	4.37956	0	0	0	0	0	5.83942	0	3.64964	2.91971	0	0	0	0	0	0	0
7::ASI::A4+	133	31.4421	0	73.6842	0	0	0	0	0	25.5639	0	0	0	0	0	0	0	0	0	0	0	0	0
6::EUR::New	129	10.0233	0	0	31.0078	3.87597	51.1628	4.65116	0	0	0	0	0	0	2.32558	1.55039	0	0	0	0	0	0	0
69::NAM::D1.1+	106	28.5714	100	0	0	0	0	0	0	0	0	0	0	0	0	0	0	0	0	0	0	0	0
49::EUR::New	105	78.3582	0	0	90.4762	0	0	0	0	0	0.952381	0	0.952381	0	0	0	0	0	0	0	7.61905	0	0
44::NAM::B3.13	95	9.80392	100	0	0	0	0	0	0	0	0	0	0	0	0	0	0	0	0	0	0	0	0
32::NAM_SAM::B3.2	78	9.5941	1.28205	0	0	0	0	0	0	0	0	0	0	23.0769	0	0	0	0	12.8205	10.2564	0	0	0
68::NAM::D1.3+	74	32.7434	100	0	0	0	0	0	0	0	0	0	0	0	0	0	0	0	0	0	0	0	0
38::ASI::New	72	23.301	0	81.9444	0	0	0	0	0	16.6667	0	0	0	0	0	0	0	0	0	0	0	0	0
2::AFR::New	71	36.0406	0	0	0	0	0	0	66.1972	0	0	0	0	0	0	0	15.493	0	0	0	0	5.6338	0
67::NAM::D1.1+	62	9.73312	100	0	0	0	0	0	0	0	0	0	0	0	0	0	0	0	0	0	0	0	0
15::NAM::A1	55	13.0641	100	0	0	0	0	0	0	0	0	0	0	0	0	0	0	0	0	0	0	0	0
16::ASI_NAM::A3	38	17.9245	0	86.8421	0	0	0	0	0	10.5263	0	0	0	0	0	0	0	0	0	0	0	0	0
70::NAM::D1.3+	31	42.4658	87.0968	0	0	0	0	0	0	0	0	0	0	0	0	0	0	12.9032	0	0	0	0	0
26::EUR::New	30	14.0845	0	0	53.3333	20	0	0	0	0	10	0	0	0	10	6.66667	0	0	0	0	0	0	0
25::ASI_NAM::A3	30	13.5135	30	40	0	0	0	0	0	0	0	30	0	0	0	0	0	0	0	0	0	0	0
5::ASI_EUR::New	27	27.551	0	77.7778	0	0	0	0	0	0	0	0	22.2222	0	0	0	0	0	0	0	0	0	0
17::NAM::A1	27	9	100	0	0	0	0	0	0	0	0	0	0	0	0	0	0	0	0	0	0	0	0
9::EUR::New	24	51.0638	0	0	54.1667	8.33333	0	0	0	0	25	0	0	0	0	4.16667	0	0	0	0	0	0	0
13::EUR::New	19	19.3878	0	0	31.5789	0	0	63.1579	0	0	0	0	0	0	5.26316	0	0	0	0	0	0	0	0
12::EUR::New	9	23.0769	0	0	11.1111	88.8889	0	0	0	0	0	0	0	0	0	0	0	0	0	0	0	0	0
62::NAM::B3.13	8	10.1266	100	0	0	0	0	0	0	0	0	0	0	0	0	0	0	0	0	0	0	0	0
14::EUR::New	7	14.5833	0	0	0	0	100	0	0	0	0	0	0	0	0	0	0	0	0	0	0	0	0
