## SupplementaryDataS4 for "Distinctive viral genome signatures are linked to repeated mammalian spillovers of H5N1 in North America"

### Sheet: DataS4-MajorGroupsSummary
Data S4: Major group features. For every group containing more than 20 isolates, the table reports key characteristics, including the segment-group assignments defined by HaploCoV for each of the eight genomic segments (PB2, PB1, PA, HA, NP, NA, M, and NS), the corresponding HC_comb label, the genotype, and the label assigned according to the rules described in the manuscript.
PB2	PB1	PA	HA	NP	NA	M	NS	HC_comb	Genotype	label
PB2.N0	PB1.N2	PA.N0	HA.N13	NP.N9	NA.N0	M.N0	NS.N6	HC_comb-43	Not-assigned	1::AFR_EUR::New
PB2.N0	PB1.N5	PA.N0	HA.N13	NP.N9	NA.N0	M.N0	NS.N6	HC_comb-14	Not-assigned	2::AFR::New
PB2.N0	PB1.N5	PA.N0	HA.N13	NP.N9	NA.N7	M.N2	NS.N5	HC_comb-116	A5_Not-assigned	3::EUR::A5+
PB2.N0	PB1.N2	PA.N0	HA.N0	NP.N9	NA.N0	M.N0	NS.N6	HC_comb-123	A2	4::EUR_NAM::A2+
PB2.N0	PB1.N5	PA.N0	HA.N6	NP.N9	NA.N7	M.N2	NS.N5	HC_comb-36	Not-assigned	5::ASI_EUR::New
PB2.N0	PB1.N5	PA.N0	HA.N13	NP.N9	NA.N6	M.N4	NS.N5	HC_comb-9	Not-assigned	6::EUR::New
PB2.N0	PB1.N0	PA.N0	HA.N13	NP.N9	NA.N0	M.N9	NS.N0	HC_comb-67	A4-Not-assigned	7::ASI::A4+
PB2.N0	PB1.N5	PA.N0	HA.N12	NP.N9	NA.N7	M.N2	NS.N5	HC_comb-200	A3	8::ASI_EUR_NAM::A3+
PB2.N0	PB1.N0	PA.N0	HA.N13	NP.N9	NA.N7	M.N2	NS.N9	HC_comb-37	Not-assigned	9::EUR::New
PB2.N0	PB1.N5	PA.N0	HA.N13	NP.N9	NA.N7	M.N4	NS.N5	HC_comb-50	A5_Not-assigned	10::AFR_EUR::A5+
PB2.N0	PB1.N0	PA.N0	HA.N13	NP.N9	NA.N6	M.N4	NS.N5	HC_comb-62	Not-assigned	11::EUR::New
PB2.N0	PB1.N0	PA.N0	HA.N13	NP.N9	NA.N7	M.N2	NS.N5	HC_comb-236	Not-assigned	12::EUR::New
PB2.N0	PB1.N5	PA.N0	HA.N13	NP.N9	NA.N6	M.N10	NS.N5	HC_comb-3	Not-assigned	13::EUR::New
PB2.N0	PB1.N5	PA.N0	HA.N10	NP.N9	NA.N6	M.N4	NS.N5	HC_comb-135	Not-assigned	14::EUR::New
PB2.N0	PB1.N2	PA.N0	HA.N0	NP.N8	NA.N0	M.N0	NS.N2	HC_comb-124	A1	15::NAM::A1
PB2.N0	PB1.N5	PA.N0	HA.N12	NP.N9	NA.N9	M.N2	NS.N5	HC_comb-34	A3	16::ASI_NAM::A3
PB2.N0	PB1.N2	PA.N5	HA.N0	NP.N8	NA.N0	M.N0	NS.N2	HC_comb-247	A1	17::NAM::A1
PB2.N2	PB1.N3	PA.N0	HA.N0	NP.N6	NA.N0	M.N0	NS.N2	HC_comb-103	B1.1	18::NAM::B1.1
PB2.N0	PB1.N2	PA.N0	HA.N0	NP.N9	NA.N10	M.N0	NS.N6	HC_comb-241	A2	19::NAM::A2
PB2.N2	PB1.N3	PA.N6	HA.N0	NP.N6	NA.N0	M.N0	NS.N2	HC_comb-239	B1.2	20::NAM::B1.2
PB2.N2	PB1.N2	PA.N5	HA.N0	NP.N3	NA.N0	M.N0	NS.N2	HC_comb-156	B2.1	21::NAM::B2.1
PB2.N0	PB1.N2	PA.N5	HA.N0	NP.N0	NA.N0	M.N0	NS.N2	HC_comb-165	B3.1	22::NAM::B3.1_B5.1
PB2.N2	PB1.N3	PA.N6	HA.N5	NP.N6	NA.N0	M.N0	NS.N2	HC_comb-78	B1.2	23::NAM::B1.2
PB2.N7	PB1.N2	PA.N5	HA.N0	NP.N5	NA.N0	M.N0	NS.N2	HC_comb-57	B4.1	24::NAM::B4.1
PB2.N0	PB1.N5	PA.N0	HA.N3	NP.N9	NA.N9	M.N2	NS.N5	HC_comb-24	A3	25::ASI_NAM::A3
PB2.N0	PB1.N5	PA.N0	HA.N10	NP.N9	NA.N4	M.N4	NS.N5	HC_comb-15	Not-assigned	26::EUR::New
PB2.N0	PB1.N4	PA.N5	HA.N0	NP.N0	NA.N0	M.N0	NS.N13	HC_comb-140	B3.2	27::NAM::B3.2
PB2.N2	PB1.N3	PA.N0	HA.N5	NP.N6	NA.N0	M.N0	NS.N2	HC_comb-30	B1.1	28::NAM::B1.1
PB2.N0	PB1.N5	PA.N0	HA.N13	NP.N9	NA.N10	M.N0	NS.N6	HC_comb-197	Not-assigned	29::AFR::New
PB2.N2	PB1.N2	PA.N5	HA.N0	NP.N3	NA.N0	M.N0	NS.N11	HC_comb-91	B2.2	30::NAM::B2.2
PB2.N0	PB2.N0	PB1.N4	PB1.N4	PA.N0	PA.N0	HA.N0	HA.N0	HC_comb-32	B3.2	31::NAM::B3.2
PB2.N0	PB1.N4	PA.N0	HA.N0	NP.N0	NA.N0	M.N8	NS.N1	HC_comb-20	B3.2	32::NAM_SAM::B3.2
PB2.N0	PB1.N4	PA.N5	HA.N0	NP.N0	NA.N0	M.N6	NS.N13	HC_comb-80	B3.2-B3.5	33::NAM::B3.2_B3.5
PB2.N7	PB1.N2	PA.N0	HA.N0	NP.N5	NA.N0	M.N0	NS.N2	HC_comb-112	B4.1	34::NAM::B4.1
PB2.N0	PB1.N5	PA.N0	HA.N7	NP.N7	NA.N6	M.N3	NS.N4	HC_comb-4	Not-assigned	35::EUR::New
PB2.N0	PB1.N4	PA.N0	HA.N0	NP.N0	NA.N0	M.N0	NS.N13	HC_comb-126	B3.2	36::NAM::B3.2
PB2.N2	PB1.N4	PA.N6	HA.N5	NP.N6	NA.N3	M.N0	NS.N2	HC_comb-29	B1.3	37::NAM::B1.3
PB2.N0	PB1.N0	PA.N0	HA.N6	NP.N9	NA.N7	M.N2	NS.N8	HC_comb-35	Not-assigned	38::ASI::New
PB2.N0	PB1.N2	PA.N0	HA.N0	NP.N9	NA.N0	M.N0	NS.N10	HC_comb-27	A2	39::NAM::A2
PB2.N7	PB1.N4	PA.N5	HA.N0	NP.N0	NA.N0	M.N0	NS.N13	HC_comb-90	B3.3	40::NAM::B3.3
PB2.N7	PB1.N3	PA.N5	HA.N0	NP.N0	NA.N0	M.N0	NS.N13	HC_comb-79	B3.3	41::NAM::B3.3
PB2.N0	PB1.N5	PA.N0	HA.N12	NP.N9	NA.N9	M.N2	NS.N12	HC_comb-2	A3	42::ASI_NAM::A3
PB2.N0	PB1.N0	PA.N0	HA.N6	NP.N9	NA.N7	M.N2	NS.N9	HC_comb-42	Not-assigned	43::ASI::New
PB2.N1	PB1.N1	PA.N1	HA.N11	NP.N1	NA.N1	M.N1	NS.N1	HC_comb-13	B3.13	44::NAM::B3.13
PB2.N0	PB1.N4	PA.N0	HA.N0	NP.N0	NA.N2	M.N8	NS.N1	HC_comb-133	B3.2	45::ANT_NAM_SAM::B3.2
PB2.N0	PB1.N0	PA.N0	HA.N6	NP.N9	NA.N7	M.N2	NS.N6	HC_comb-49	Not-assigned	46::ASI::New
PB2.N0	PB1.N4	PA.N0	HA.N4	NP.N0	NA.N0	M.N8	NS.N1	HC_comb-110	B3.2-B3.4	47::NAM::B3.2_B3.4
PB2.N0	PB1.N4	PA.N0	HA.N0	NP.N0	NA.N0	M.N6	NS.N13	HC_comb-44	B3.2	48::NAM::B3.2
PB2.N0	PB1.N0	PA.N0	HA.N10	NP.N9	NA.N4	M.N10	NS.N7	HC_comb-11	Not-assigned	49::EUR::New
PB2.N0	PB1.N0	PA.N0	HA.N7	NP.N7	NA.N6	M.N3	NS.N4	HC_comb-16	Not-assigned	50::EUR::New
PB2.N2	PB1.N1	PA.N3	HA.N4	NP.N0	NA.N2	M.N7	NS.N1	HC_comb-23	B3.6	51::NAM::B3.6
PB2.N0	PB1.N0	PA.N0	HA.N6	NP.N9	NA.N7	M.N2	NS.N2	HC_comb-128	Not-assigned	52::ASI::New
PB2.N7	PB1.N1	PA.N3	HA.N4	NP.N0	NA.N2	M.N7	NS.N1	HC_comb-26	B3.7	53::NAM::B3.7
PB2.N2	PB1.N1	PA.N3	HA.N1	NP.N0	NA.N2	M.N7	NS.N1	HC_comb-25	B3.6	54::NAM::B3.6+
PB2.N2	PB1.N3	PA.N2	HA.N0	NP.N9	NA.N0	M.N0	NS.N10	HC_comb-28	C2.1	55::NAM::C2.1
PB2.N0	PB1.N0	PA.N0	HA.N8	NP.N9	NA.N4	M.N5	NS.N7	HC_comb-1	Not-assigned	56::EUR::New
PB2.N2	PB1.N1	PA.N3	HA.N4	NP.N2	NA.N2	M.N7	NS.N1	HC_comb-55	B3.12	57::NAM::B3.12
PB2.N4	PB1.N1	PA.N1	HA.N1	NP.N4	NA.N2	M.N1	NS.N1	HC_comb-19	B3.13	58::NAM::B3.13
PB2.N4	PB1.N1	PA.N1	HA.N1	NP.N4	NA.N1	M.N1	NS.N1	HC_comb-41	B3.13	59::NAM::B3.13
PB2.N3	PB1.N1	PA.N1	HA.N1	NP.N4	NA.N1	M.N1	NS.N1	HC_comb-17	B3.13	60::NAM::B3.13
PB2.N4	PB1.N1	PA.N3	HA.N1	NP.N4	NA.N2	M.N1	NS.N1	HC_comb-47	B3.13	61::NAM::B3.13
PB2.N4	PB1.N1	PA.N1	HA.N1	NP.N1	NA.N1	M.N1	NS.N1	HC_comb-75	B3.13	62::NAM::B3.13
PB2.N1	PB1.N1	PA.N1	HA.N1	NP.N1	NA.N1	M.N1	NS.N1	HC_comb-40	B3.13	63::NAM::B3.13
PB2.N1	PB1.N1	PA.N1	HA.N2	NP.N1	NA.N1	M.N1	NS.N1	HC_comb-18	B3.13	64::NAM::B3.13
PB2.N6	PB1.N5	PA.N2	HA.N3	NP.N2	NA.N8	M.N2	NS.N3	HC_comb-5	D1.1	65::NAM::D1.1+
PB2.N6	PB1.N6	PA.N2	HA.N3	NP.N2	NA.N9	M.N2	NS.N3	HC_comb-7	D1.3-Not-assigned	66::NAM::D1.3+
PB2.N8	PB1.N5	PA.N2	HA.N3	NP.N2	NA.N5	M.N2	NS.N3	HC_comb-6	D1.1	67::NAM::D1.1+
PB2.N5	PB1.N6	PA.N2	HA.N3	NP.N2	NA.N9	M.N2	NS.N3	HC_comb-12	D1.3-Not-assigned	68::NAM::D1.3+
PB2.N8	PB1.N5	PA.N2	HA.N3	NP.N2	NA.N8	M.N2	NS.N3	HC_comb-8	D1.1	69::NAM::D1.1+
PB2.N6	PB1.N5	PA.N2	HA.N3	NP.N2	NA.N9	M.N2	NS.N3	HC_comb-21	D1.3-Not-assigned	70::NAM::D1.3+
PB2.N1	PB1.N1	PA.N4	HA.N9	NP.N1	NA.N1	M.N1	NS.N1	HC_comb-39	B3.13	71::NAM::B3.13
notAvail	notAvail	notAvail	HA.N3	NP.N2	NA.N8	M.N2	NS.N3	HC_comb-342	Not-assigned	72::NAM::New
notAvail	notAvail	PA.N2	HA.N3	NP.N2	NA.N8	M.N2	NS.N3	HC_comb-347	Not-assigned	73::NAM::New
